# Live-tracking of replisomes reveals nutrient-dependent regulation of replication elongation rates in *Caulobacter crescentus*

**DOI:** 10.1101/2024.08.20.608768

**Authors:** Inchara S Adhikashreni, Asha Mary Joseph, Sneha Phadke, Anjana Badrinarayanan

**Affiliations:** National Centre for Biological Sciences (TIFR), Bengaluru 560065, India

**Keywords:** DNA replication, replisome dynamics, *Caulobacter crescentus*, live-cell imaging, stationary phase, replication regulation

## Abstract

In bacteria, commitment to genome replication (initiation) is intricately linked to nutrient availability. Whether growth conditions affect other stages of replication beyond initiation, remains to be systematically studied. To address this, we assess the replication dynamics of *Caulobacter crescentus*, a bacterium that undergoes only single round of replication per cell cycle, by tracking the replisome across various growth phases and nutrient conditions. We find that the replication elongation rates slowdown as cells transition from exponential (high-nutrient) to stationary (low-nutrient) phase, and this contributes significantly to the overall cell cycle delay. While elongation rates are correlated with growth rates, both properties appear to be differentially influenced by nutrient status. This slowdown in replication progression is not associated with increased mutagenesis or upregulation of the DNA damage responses. We conclude that the growth conditions not only dictate the commitment to replication but also the rates of genome duplication. Such regulation appears to be distinct from stress-induced replication slowdown and likely serves as an adaptive mechanism to cope with fluctuations in nutrient availability in the environment.
