## Supplementary material for "Live-tracking of replisomes reveals nutrient-dependent regulation of replication elongation rates in *Caulobacter crescentus*": Table S3

### Sheet: Statistical tests
Figure	Analysis	Data compared	P-value		R value	CI	Significant	Test
1 C	Interdivision time	Phase II to I	<0.0001	****		[-9.95 to -5.98]	YES	Ordinary one-way ANOVA with bonferroni correction
		Phase III to I	<0.0001	****		[-54.36 to -50.07]	YES
2A	Initiation time	Phase II to I	<0.0001	****		[-3.02 to -1.09]	YES	Ordinary one-way ANOVA with bonferroni correction
		Phase III to I	<0.0001	****		[-13.75 to -11.66]	YES
2B	Replication time	Phase II to I	<0.0001	****		[-8.0 to -4.84]	YES	Ordinary one-way ANOVA with bonferroni correction
		Phase III to I	<0.0001	****		[-35.49 to -32.08]	YES
2 C	D-period	Phase II to I	>0.9999	ns		[-0.68 to 0.92]	NO	Ordinary one-way ANOVA with bonferroni correction
		Phase III to I	<0.0001	****		[-6.24 to -4.51]	YES
2 D	Correlation plot- Phase I	C period	<0.0001	****	0.73	[0.67 to 0.78]	YES	Pearson test (95% CI)
		B period	<0.0001	****	0.4	[0.30 to 0.49]	YES
		D period	<0.0001	****	0.39	[0.29 to 0.48]	YES
2 E	Correlation plot- Phase II	C period	<0.0001	****	0.75	[0.69 to 0.79]	YES	Pearson test (95% CI)
		B period	<0.0001	****	0.49	[0.40 to 0.57]	YES
		D period	<0.0001	****	0.37	[0.27 to 0.46]	YES
2 F	Correlation plot- Phase III	C period	<0.0001	****	0.79	[0.73 to 0.83]	YES	Pearson test (95% CI)
		B period	0.8135	ns	0.02	[-0.11 to 0.15]	NO
		D period	<0.0001	****	0.26	[0.13 to 0.37]	YES
3B	Growth rate	Phase II to I	0.0002	***		[0.00046 to 0.00168]	YES	Ordinary one-way ANOVA with bonferroni correction
		Phase III to I	<0.0001	****		[0.00725 to 0.00857]	YES
3C	Growth rate vs C period (Phases I, II, III)		<0.0001	****	-0.75	[-0.77 to -0.71]	YES	Pearson test (95% CI)
3D	Growth rate vs Replication elongation rate (Phases I, II, III)		<0.0001	****	0.74	[0.70 to 0.77]	YES	Pearson test (95% CI)
	Growth rate vs B period (Phases I, II, III)		<0.0001	****	-0.6	[-0.64 to -0.56]	YES	Pearson test (95% CI)
	Growth rate vs D period (Phases I, II, III)		<0.0001	****	-0.35	[-0.41 to -0.30]
S3B	Correlation plot - media shift	C period	<0.0001	****	0.86	[0.82 to 0.88]	YES	Pearson test (95% CI)
		B period	<0.0001	****	0.57	[0.49 to 0.64]	YES
		D period	<0.0001	****	0.45	[0.36 to 0.54]	YES
4A	Interdivision time - media shift	MS to Phase I	<0.0001	****		[-24.50 to -19.52]	YES	Ordinary one-way ANOVA with bonferroni correction
		MS to Phase III	<0.0001	****		[27.55 to 32.86]	YES
4B	C period -media shift	MS to Phase I	<0.0001	****		[-17.66 to -13.24]	YES
		MS to Phase III	<0.0001	****		[10.05 to 14.42]	YES
4C	Growth rate -media shift	MS to Phase I	<0.0001	****		[0.00557 to 0.00688]	YES
		MS to Phase III	<0.0001	****		[-0.00238 to -0.00099]	YES
4D	Growth rate vs C-period (Phases I, II, III, media shift)		<0.0001	****	-0.68	[-0.71 to -0.65]	YES
4E	Growth rate vs C period - PYE, M2G, M2X		<0.0001	****	-0.78	[-0.81 to -0.76]	YES
4F	Growth rate vs Replication rate -PYE, M2G, M2X		<0.0001		0.8	[0.78 to 0.83]	YES
S4A	Interdivision time	M2G to Phase I	<0.0001	****		[-27.45 to -23.37]	YES	Ordinary one-way ANOVA with bonferroni correction
		M2X to Phase I	<0.0001	****		[-32.30 to -28.22]	YES
S4B	Correlation plot - M2G	C period	<0.0001	****	0.81	[0.77 to 0.85]	YES	Pearson test (95% CI)
		B period	<0.0001	****	0.53	[0.45 to 0.61]	YES
		D period	<0.0001	****	0.29	[0.18 to 0.39]	YES
S4C	Correlation plot - M2X	C period	<0.0001	****	0.8	[0.76 to 0.84]	YES	Pearson test (95% CI)
		B period	<0.0001	****	0.58	[0.50 to 0.65]	YES
		D period	0.0112	*	0.15	[0.03 to 0.25]	YES
5A	PsidA_YFP intensities	Phase II to I	0.0242	*			YES	Kruskal-Wallis (non parametric ANOVA) with post-hoc test
		Phase III to I	0.0082	**			YES
5B	Cell length	Phase II to I	<0.0001	****		[0.11 to 0.23]	YES	Ordinary one-way ANOVA with bonferroni correction
		Phase III to I	<0.0001	****		[0.34 to 0.46]	YES
5C	ssb_yfp intensities	Phase II to I	<0.0001	****			YES	Kruskal-Wallis (non parametric ANOVA) with post-hoc test
		Phase III to I	<0.0001	****			YES

### Sheet: Descriptive stats
Measurement	Condition	Mean	SD	Median
Interdivision time	Phase I	80.2	8.8	80
	Phase II	88.3	8.9	85
	Phase III	132.4	16.2	130
	media shift	102.6	16.2	100
	M2G	105.6	12.1	105
	M2X	110.4	11.9	110
C period	Phase I	69.8	7.4	70
	Phase II	76.1	7.1	75
	Phase III	103.7	12.9	105
	media shift	85.3	12	85
	M2G	90.7	9.5	90
	M2X	94.3	9.6	95
B period	Phase I	4.6	4	5
	Phase II	6.7	4.1	5
	Phase III	17.7	9	15
	media shift	11.4	6.9	10
	M2G	5.9	5	5
	M2X	8.5	6	10
D period	Phase I	5.8	4.6	5
	Phase II	5.5	4.3	5
	Phase III	11	6	10
	media shift	6.5	5	5
	M2G	9.1	6	10
	M2X	7.7	4.5	10
Growth rate	Phase I	0.023	0.004	0.022
	Phase II	0.022	0.003	0.021
	Phase III	0.015	0.002	0.015
	media shift	0.017	0.004	0.016
	M2G	0.016	0.003	0.016
	M2X	0.014	0.002	0.013
Replication elongation rate	Phase I	976	101	963
	Phase II	892	80	898
	Phase III	660	80	642
	media shift	806	113	793
	M2G	751	75	749
	M2X	722	73	709
Cell length	Phase I	4.04	0.41	4.013
	Phase II	4.31	0.39	4.25
	Phase III	4.3	0.37	4.29
	media shift	4.08	0.37	4.04
	M2G	3.88	0.31	3.84
	M2X	3.65	0.23	3.64
PsidA fluorescence intensities	Phase I	252.03	74.02	241.72
	Phase II	225.84	63.47	214.42
	Phase III	282.07	73.32	278.96
ssb yfp fluorescence intensities	Phase I	0.14	0.051	0.14
	Phase II	0.12	0.06	0.11
	Phase III	0.11	0.05	0.09
